# Evidence for direct control of neurovascular function by circulating platelets in healthy older adults

**DOI:** 10.1101/2024.05.31.596788

**Authors:** Gabriella M.K. Rossetti, Joanne L. Dunster, Aamir Sohail, Brendan Williams, Kiera M. Cox, Suzannah Rawlings, Elysia Jewett, Eleanor Benford, Julie A. Lovegrove, Jonathan M. Gibbins, Anastasia Christakou

**Author notes:** **Footnotes** This manuscript was first published as a preprint: Rossetti GMK, Dunster JL. Sohail A, Williams B, Cox KM, Jewett E, Benford E, Lovegrove JA, Gibbins JM, Christakou A. (2024). Evidence for direct control of neurovascular function by circulating platelets in healthy older adults. bioRxiv. https://www.biorxiv.org/content/10.1101/2024.05.31.596788v1.

## Abstract

Platelets play a vital role in preventing haemorrhage through haemostasis, but complications arise when platelets become overly reactive, leading to pathophysiology such as athero-thrombosis. Elevated haemostatic markers are linked to dementia and predict its onset in long-term studies. Despite epidemiological evidence, the mechanism linking haemostasis with early brain pathophysiology remains unclear. Here, we aimed to determine whether a mechanistic association exists between platelet function and neurovascular function in 52 healthy mid- to older-age adults. To do this we combined, for the first time, magnetic resonance imaging (MRI) of neurovascular function, peripheral vascular physiology, and in vitro platelet assaying. We show a direct association between platelet reactivity and neurovascular function that is both independent of vascular reactivity and mechanistically specific: Distinct platelet signalling mechanisms (Adenosine 5’-diphosphate, Collagen-Related Peptide, Thrombin Receptor Activator Peptide 6) were directly associated with different physiological components of the haemodynamic response to neural (visual) stimulation (full-width half-maximum, time to peak, area under the curve), an association that was not mediated by peripheral vascular effects. This finding challenges the previous belief that systemic vascular health determines the vascular component of neurovascular function, highlighting a specific link between circulating platelets and the neurovascular unit. Since altered neurovascular function marks the initial stages of neurodegenerative pathophysiology, understanding this novel association becomes now imperative, with the potential to lead to a significant advancement in our comprehension of early dementia pathophysiology.

**Key points summary:**

- Haemostasis (platelet function) has been linked to the early stages of dementia, but the precise mechanisms are not well understood.
- This study asks whether a causal mechanism exists through athero-thrombotic effects on the vasculature which can in turn affect brain health, or through direct platelet effects on brain physiology.
- Here we show that elevated platelet reactivity is associated with blunted (delayed, shorter, and smaller) blood flow responses to neural activation in healthy middle-aged and older adults.
- However, the association between platelet reactivity and neurovascular function was not mediated by systemic vascular reactivity.
- This finding challenges the previous belief that systemic vascular health determines the vascular component of neurovascular function, highlighting a specific link between circulating platelets and the neurovascular unit in early dementia pathophysiology.
