## Supplementary material for "Evidence for direct control of neurovascular function by circulating platelets in healthy older adults": Table S1

### Sheet: Sheet1
IV			DV	Original correlation		Partial correlation								Comparing original and partial correlations
						IV		Age		Sex		BMI
				est	p	est	p	est	p	est	p	est	p	Change in estimate	Loses significance	Remains significant	Becomes significant
PC1			FWHM	-0.449936	0.00635106	-0.46337	0.00661213	-0.247518	0.164901	0.0833343	0.644753	-0.191643	0.285342	stronger	no	yes	no
			AUC	-0.405148	0.0148437	-0.549182	0.000933402	-0.0609962	0.735966	0.346772	0.048033	-0.424948	0.0136967	stronger	no	yes	no
			TTP	0.220226	0.196829	0.163452	0.363409	-0.0306168	0.865688	0.110148	0.541718	-0.0342454	0.84994	weaker	no	no	no
			Peak	-0.177864	0.298122	-0.27842	0.116663	0.0465564	0.796968	0.211378	0.237661	-0.403259	0.0199644	stronger	no	no	no
PC2			FWHM	0.259459	0.126343	0.322213	0.0674419	-0.29192	0.0992659	-0.125674	0.48588	-0.274362	0.122312	stronger	no	no	no
			AUC	0.118404	0.490137	0.220909	0.216672	-0.113793	0.528343	0.102097	0.571823	-0.440414	0.0103162	stronger	no	no	no
			TTP	0.317255	0.0593778	0.341292	0.0519206	-0.0495604	0.784166	0.191575	0.285514	-0.0798392	0.658733	stronger	no	no	no
			Peak	0.0311454	0.856734	0.116674	0.517884	0.0136705	0.939812	0.106269	0.556129	-0.424427	0.0138249	stronger	no	no	no
Agonist	Inhibitor	Measure	DV
ADP	Agonist Only	Sensitivity	FWHM	-0.583422	9.69071e-05	-0.591286	0.000146169	-0.222218	0.192708	-0.0204395	0.905813	-0.339374	0.0428753	stronger	no	yes	no
	Iloprost			-0.483842	0.00279198	-0.468933	0.00590954	-0.262681	0.139708	-0.180837	0.313884	-0.343484	0.0503366	weaker	no	yes	no
	PAPA-NONOate			-0.444629	0.00583035	-0.485445	0.00361185	-0.285619	0.101536	-0.297458	0.0875426	-0.384373	0.0248042	stronger	no	yes	no
CRP	Agonist Only			-0.0383996	0.826646	-0.0759209	0.679619	-0.247225	0.172518	-0.10882	0.553281	-0.215854	0.235416	stronger	no	no	no
	Iloprost			-0.0305429	0.86173	-0.0938249	0.609515	-0.280042	0.120572	-0.267287	0.139166	-0.293589	0.102915	stronger	no	no	no
	PAPA-NONOate			-0.244063	0.151432	-0.316816	0.0724324	-0.322363	0.067307	-0.262316	0.140279	-0.3388	0.0537698	stronger	no	no	no
TRAP-6	Agonist Only			-0.365956	0.0219541	-0.350065	0.0363487	-0.270053	0.111185	-0.122249	0.477533	-0.283722	0.0935592	weaker	no	yes	no
	Iloprost			-0.298797	0.0914336	-0.346634	0.0605764	-0.27091	0.14761	-0.313422	0.0916932	-0.345987	0.0610907	stronger	no	no	no
	PAPA-NONOate			-0.35774	0.0297147	-0.428824	0.0113895	-0.33189	0.055162	-0.15751	0.373654	-0.41755	0.0140082	stronger	no	yes	no
ADP	Agonist Only	Capacity		-0.394674	0.0129039	-0.398847	0.0159713	-0.328423	0.0505098	-0.0711645	0.680016	-0.246302	0.147596	stronger	no	yes	no
	Iloprost			-0.449308	0.00597778	-0.393382	0.0235211	-0.311096	0.0780313	-0.0916475	0.611983	-0.22821	0.201477	weaker	no	yes	no
	PAPA-NONOate			-0.438805	0.0065905	-0.369531	0.0314836	-0.268626	0.124502	-0.0756173	0.670809	-0.258282	0.140252	weaker	no	yes	no
CRP	Agonist Only			-0.157231	0.367037	-0.0934073	0.611115	-0.228249	0.208946	-0.0563432	0.759385	-0.170009	0.352243	weaker	no	no	no
	Iloprost			-0.286075	0.0957137	-0.116518	0.525382	-0.261782	0.147807	-0.133766	0.465465	-0.197675	0.278154	weaker	no	no	no
	PAPA-NONOate			-0.371559	0.0279711	-0.222226	0.221541	-0.204309	0.262014	-0.0657803	0.720573	-0.196338	0.281483	weaker	yes	no	no
TRAP-6	Agonist Only			-0.0979802	0.558396	-0.0497326	0.776631	-0.268965	0.1182	-0.0931243	0.59467	-0.202275	0.243893	weaker	no	no	no
	Iloprost			-0.434974	0.0128478	-0.260532	0.172253	-0.22326	0.244354	-0.136851	0.479014	-0.180128	0.349772	weaker	yes	no	no
	PAPA-NONOate			-0.346774	0.0354931	-0.177873	0.31421	-0.245657	0.161394	-0.142191	0.422447	-0.223628	0.203599	weaker	yes	no	no
ADP	Agonist Only	Sensitivity	AUC	-0.145425	0.377052	-0.242918	0.153421	-0.0512371	0.766644	0.0882339	0.608847	-0.463372	0.00442526	stronger	no	no	no
	Iloprost			-0.0665637	0.699707	-0.0962227	0.594253	-0.0669259	0.711344	-0.0643728	0.721912	-0.482587	0.0044502	stronger	no	no	no
	PAPA-NONOate			-0.139673	0.409662	-0.221187	0.208707	-0.0990693	0.57723	-0.0562645	0.751961	-0.500426	0.00257784	stronger	no	no	no
CRP	Agonist Only			-0.0595614	0.733951	-0.165548	0.365206	-0.15574	0.394682	0.0522921	0.776231	-0.449715	0.00981231	stronger	no	no	no
	Iloprost			0.0585639	0.738249	-0.0445291	0.808786	-0.0728927	0.691761	-0.0792575	0.666331	-0.482285	0.0051842	weaker	no	no	no
	PAPA-NONOate			-0.180472	0.292204	-0.321622	0.0679749	-0.172009	0.338477	-0.0199886	0.912085	-0.538027	0.00124014	stronger	no	no	no
TRAP-6	Agonist Only			-0.370108	0.0203866	-0.478571	0.00315198	-0.0300312	0.86197	0.127995	0.456917	-0.502287	0.00179859	stronger	no	yes	no
	Iloprost			-0.181818	0.309883	-0.250687	0.181491	-0.0205702	0.914082	-0.104821	0.58146	-0.498159	0.00508585	stronger	no	no	no
	PAPA-NONOate			-0.085611	0.614399	-0.271149	0.120868	-0.125814	0.478324	0.0239751	0.892938	-0.525912	0.00140105	stronger	no	no	no
ADP	Agonist Only	Capacity		-0.255252	0.116813	-0.309724	0.0660248	-0.106918	0.534828	0.112378	0.51405	-0.442862	0.00683313	stronger	no	no	no
	Iloprost			-0.205729	0.228691	-0.134117	0.456812	-0.0763939	0.672626	-0.0240068	0.894502	-0.450605	0.00849873	weaker	no	no	no
	PAPA-NONOate			-0.271347	0.104262	-0.286864	0.0999892	-0.0805007	0.650855	0.0893437	0.61533	-0.453915	0.00700828	stronger	no	no	no
CRP	Agonist Only			-0.245936	0.154412	-0.245321	0.175953	-0.110843	0.545881	0.159738	0.382504	-0.362761	0.0412964	weaker	no	no	no
	Iloprost			-0.245167	0.155747	-0.0915582	0.61822	-0.0597701	0.745219	-0.000861998	0.996264	-0.40487	0.0215285	weaker	no	no	no
	PAPA-NONOate			-0.29296	0.0876493	-0.317628	0.0764796	-0.0517574	0.778462	0.199257	0.274249	-0.386579	0.0288463	stronger	no	no	no
TRAP-6	Agonist Only			-0.222563	0.179254	-0.278879	0.104734	-0.104415	0.550555	0.147758	0.396959	-0.403021	0.0163721	stronger	no	no	no
	Iloprost			-0.207864	0.253622	-0.0303444	0.87583	0.00239242	0.990173	-0.058909	0.761475	-0.405131	0.0292441	weaker	no	no	no
	PAPA-NONOate			-0.24834	0.138321	-0.158637	0.3702	-0.0688651	0.698764	0.0364559	0.837815	-0.411343	0.0156541	weaker	no	no	no
ADP	Agonist Only	Sensitivity	TTP	-0.152316	0.354612	-0.176354	0.303541	-0.0798697	0.643331	0.118732	0.490386	-0.0961607	0.576914	stronger	no	no	no
	Iloprost			-0.260544	0.124848	-0.274143	0.122623	-0.13591	0.450759	0.127985	0.477831	-0.126977	0.481333	stronger	no	no	no
	PAPA-NONOate			-0.0637978	0.707564	-0.0590083	0.740271	-0.161375	0.361891	0.0560071	0.75306	-0.126622	0.475481	weaker	no	no	no
CRP	Agonist Only			-0.21186	0.221786	-0.229478	0.20644	-0.0576471	0.753986	0.15871	0.385614	-0.0710382	0.699235	stronger	no	no	no
	Iloprost			-0.192719	0.267355	-0.252837	0.162666	-0.201526	0.268708	0.069055	0.707258	-0.164778	0.367469	stronger	no	no	no
	PAPA-NONOate			0.0287271	0.86791	-0.0186799	0.917821	-0.150211	0.40407	0.0425115	0.814287	-0.111288	0.537517	weaker	no	no	no
TRAP-6	Agonist Only			0.00831099	0.959952	0.00213176	0.990155	-0.119501	0.48756	0.0695111	0.687069	-0.0879937	0.609827	weaker	no	no	no
	Iloprost			-0.226169	0.205649	-0.251723	0.179633	-0.178963	0.344028	0.157319	0.406401	-0.0967498	0.611033	stronger	no	no	no
	PAPA-NONOate			0.0550363	0.746296	0.000452765	0.997972	-0.169387	0.338219	0.0516552	0.771719	-0.116723	0.510921	weaker	no	no	no
ADP	Agonist Only	Capacity		0.262611	0.106281	0.251705	0.138635	-0.128796	0.454081	-0.00412107	0.980969	-0.112788	0.512507	weaker	no	no	no
	Iloprost			0.112876	0.512176	0.109901	0.542632	-0.187157	0.29698	0.0124962	0.944974	-0.141716	0.431463	weaker	no	no	no
	PAPA-NONOate			0.244994	0.143887	0.270022	0.122481	-0.216334	0.219122	-0.0865887	0.626311	-0.168967	0.339437	stronger	no	no	no
CRP	Agonist Only			0.429407	0.0100464	0.429796	0.0140857	-0.131134	0.474367	-0.0421833	0.818688	-0.169419	0.353941	stronger	no	yes	no
	Iloprost			0.35921	0.0340696	0.494362	0.00402748	-0.224434	0.216864	-0.318439	0.0756896	-0.359058	0.0435713	stronger	no	yes	no
	PAPA-NONOate			0.154927	0.374188	0.206209	0.257505	-0.201248	0.269382	-0.102933	0.575067	-0.164112	0.369437	stronger	no	no	no
TRAP-6	Agonist Only			0.204947	0.217082	0.154967	0.374064	-0.0849883	0.62738	0.049263	0.778687	-0.0558614	0.749933	weaker	no	no	no
	Iloprost			0.32483	0.069685	0.412162	0.0263008	-0.309046	0.102833	-0.171781	0.372913	-0.295115	0.120141	stronger	no	no	yes
	PAPA-NONOate			0.129296	0.445648	0.18861	0.285402	-0.22161	0.207815	-0.0591173	0.739808	-0.183346	0.299304	stronger	no	no	no
ADP	Agonist Only	Sensitivity	Peak	0.107651	0.514203	0.00997287	0.953966	0.0738683	0.668539	0.0936984	0.586753	-0.399707	0.0157245	weaker	no	no	no
	Iloprost			0.16377	0.339879	0.11347	0.529521	0.126224	0.483959	0.0430089	0.812152	-0.507582	0.00256804	weaker	no	no	no
	PAPA-NONOate			0.0424472	0.803015	-0.0483382	0.786027	0.0913008	0.607579	0.105974	0.550842	-0.497188	0.00277635	stronger	no	no	no
CRP	Agonist Only			-0.138883	0.426223	-0.2584	0.153305	-0.0120358	0.947873	0.0801985	0.662601	-0.460832	0.0079457	stronger	no	no	no
	Iloprost			0.0668301	0.702876	-0.0377022	0.837679	0.119382	0.51518	0.0789934	0.667379	-0.515241	0.00254651	weaker	no	no	no
	PAPA-NONOate			-0.150608	0.380609	-0.305541	0.0837834	0.00825687	0.963626	0.15202	0.398368	-0.559749	0.000706549	stronger	no	no	no
TRAP-6	Agonist Only			-0.244545	0.133516	-0.367894	0.0272769	0.14704	0.392125	0.181406	0.289672	-0.432257	0.00846893	stronger	no	no	yes
	Iloprost			-0.0999332	0.57869	-0.17131	0.365385	0.19311	0.306578	0.0541127	0.776409	-0.520339	0.00320226	stronger	no	no	no
	PAPA-NONOate			0.0614217	0.718001	-0.157651	0.373221	0.0889888	0.61674	0.147855	0.404006	-0.514068	0.00187092	stronger	no	no	no
ADP	Agonist Only	Capacity		-0.0520427	0.753031	-0.0859452	0.618205	0.0797257	0.643931	0.120884	0.482498	-0.394447	0.0172851	stronger	no	no	no
	Iloprost			-0.0227873	0.895051	0.0485135	0.788622	0.143686	0.425022	0.0432564	0.81109	-0.503214	0.00283546	stronger	no	no	no
	PAPA-NONOate			-0.0704459	0.678644	-0.122455	0.490242	0.105154	0.553944	0.150798	0.394607	-0.479394	0.00412166	stronger	no	no	no
CRP	Agonist Only			-0.178531	0.304835	-0.179758	0.324889	0.0262121	0.886762	0.155254	0.396177	-0.364539	0.0402389	stronger	no	no	no
	Iloprost			-0.130289	0.455672	0.00409232	0.982266	0.12575	0.492855	0.0544865	0.767093	-0.470925	0.00652127	weaker	no	no	no
	PAPA-NONOate			-0.140245	0.421656	-0.231903	0.201552	0.101905	0.578911	0.248609	0.17005	-0.435684	0.0126853	stronger	no	no	no
TRAP-6	Agonist Only			-0.0933822	0.577091	-0.135172	0.438807	0.0566293	0.746608	0.124758	0.475184	-0.391124	0.0201632	stronger	no	no	no
	Iloprost			-0.0175969	0.923846	0.173305	0.368624	0.159424	0.40877	-0.0548531	0.777474	-0.510248	0.00468512	stronger	no	no	no
	PAPA-NONOate			-0.0732922	0.666397	-0.0363547	0.838259	0.0930016	0.600877	0.107277	0.545924	-0.458931	0.00633252	weaker	no	no	no
